# Phage-centric ecological interactions in aquatic ecosystems revealed through ultra-deep metagenomics

**DOI:** 10.1101/670067

**Authors:** Vinicius S. Kavagutti, Adrian-Ştefan Andrei, Maliheh Mehrshad, Michaela M. Salcher, Rohit Ghai

## Abstract

The persistent inertia in the ability to culture environmentally abundant microbes from aquatic ecosystems represents an obstacle in disentangling the complex web of ecological interactions spun by a diverse assortment of participants (pro- and eukaryotes and their viruses). In aquatic microbial communities, the numerically most abundant actors, the viruses, remain the most elusive, and especially in freshwaters their identities and ecology remain obscure. Here, using ultra-deep metagenomic sequencing from freshwater habitats we recovered complete genomes of >2000 phages, including small “miniphages” and large “megaphages” infecting iconic prokaryotic lineages. We also show that many phages encode genes that likely enhance survival of infected microbes during strong eukaryotic grazing pressure. For instance, we describe genes that afford protection to their host from reactive oxygen species (ROS) in the environment and from the oxidative burst in protist phagolysosomes (phage-mediated ROS defense) or those that directly effect targeted killing of the predators upon ingestion of a phage-infected microbe (Trojan horse). Spatiotemporal abundance analyses of phage genomes revealed evanescence as the primary dynamic in upper water layers, where they displayed short-lived existences. In contrast, persistence was characteristic for the deeper layers where many identical phage genomes were recovered repeatedly. Phage and host abundances corresponded closely, with distinct populations displaying preferential distributions in different seasons and depths, closely mimicking overall stratification and mixis.
