## Supplementary_Table_S1.xlsx for "Phage-centric ecological interactions in aquatic ecosystems revealed through ultra-deep metagenomics"

### Sheet: Sheet1
Supplementary Table S1	Metagenomic datasets used in this study
Column Header	Description
Environment	type of water body
Continent	continent
Metagenomic sample	metagenomic sample name
Sample name	Sample name
Latitude and longitude	Latitude and longitude coordinates
Collection date	date of sampling
Fraction	small = 0.22 µm large = 5µm
Depth (m)	Depth (m)
Bioproject	NCBI Bioproject Identifier
Biosample	NCBI Biosample Identifier
SRR	NCBI SRA Run Identifier
Reads (million)	number of reads in millions
Read length (bp)	read length
Dataset size (Gb)	Dataset size (Gb)
Note	other relevant notes
Datasets generated in this study	Environment	Continent	Metagenomic sample	Sample name	Latitude and longitude	Collection date	Fraction	Depth (m)	Bioproject	Biosample	SRR	Reads (million)	Read length (bp)	Dataset size (Gb)	Note
1	Lake	Europe	Rimov resevoir epilimnion	RE-16jun15	48.846367 N 14.487633 E	16-Jun-15	small	0.5	PRJNA429141	SAMN08331092	SRR6754103	190.298	150	27.8513
2	Lake	Europe	Rimov resevoir epilimnion	RE-04nov15	48.846367 N 14.487633 E	04-Nov-15	small	0.5	PRJNA429141	SAMN08331093	SRR6754102	243.675	150	36.0202
3	Lake	Europe	Rimov resevoir epilimnion	RE-20apr16	48.846367 N 14.487633 E	2016-04-20	small	0.5	PRJNA429141	SAMN08331094	SRR6754101	324.202	150	48.1065
4	Lake	Europe	Rimov resevoir hypolimnion	RH-20apr16	48.846367 N 14.487633 E	2016-04-20	small	30	PRJNA429141	SAMN08331095	SRR6754100	300.823	150	44.5371
5	Lake	Europe	Rimov resevoir epilimnion	RE-15aug16	48.846367 N 14.487633 E	2016-08-15	small	0.5	PRJNA429141	SAMN08331096	SRR6754099	262.518	150	38.7233
6	Lake	Europe	Rimov resevoir hypolimnion	RH-15aug16	48.846367 N 14.487633 E	2016-08-15	small	30	PRJNA429141	SAMN08331097	SRR6754098	241.451	150	35.4684
7	Lake	Europe	Rimov resevoir epilimnion	RE-09nov16	48.846367 N 14.487633 E	2016-11-09	small	0.5	PRJNA429141	SAMN08331098	SRR6754097	260.105	150	38.1607
8	Lake	Europe	Rimov resevoir hypolimnion	RH-09nov16	48.846367 N 14.487633 E	2016-11-09	small	30	PRJNA429141	SAMN08331099	SRR6754096	257.896	150	37.8464
9	Lake	Europe	Rimov resevoir epilimnion	RE-14apr17	48.846367 N 14.487633 E	2017-04-14	small	0.5	PRJNA429141	SAMN08331100	SRR6754095	448.937	150	65.5661
10	Lake	Europe	Rimov resevoir hypolimnion	RH-14apr17	48.846367 N 14.487633 E	2017-04-14	small	30	PRJNA429141	SAMN08331101	SRR6754094	448.414	150	65.797
11	Lake	Europe	Rimov resevoir epilimnion	RE-23may17	48.846367 N 14.487633 E	2017-05-23	small	0.5	PRJNA429141	SAMN08331102	SRR6754091/SRR6791932/SRR6791930/SRR6791931/SRR6788424/SRR6787519	2596.61	150	379.717
12	Lake	Europe	Rimov resevoir hypolimnion	RH-23may17	48.846367 N 14.487633 E	2017-05-23	small	30	PRJNA429141	SAMN08331103	SRR6787038/SRR6787039	2628.5	150	385.881
13	Lake	Europe	Rimov resevoir epilimnion	RE-27jun17	48.846367 N 14.487633 E	2017-06-27	small	0.5	PRJNA429141	SAMN08331104	SRR6754093	423.937	150	62.6575
14	Lake	Europe	Rimov resevoir hypolimnion	RH-27jun17	48.846367 N 14.487633 E	2017-06-27	small	30	PRJNA429141	SAMN08331105	SRR6754092	442.439	150	65.207
15	Lake	Europe	Rimov resevoir epilimnion	RE-26jul17	48.846367 N 14.487633 E	2017-07-26	small	0.5	PRJNA429141	SAMN08331106	SRR6754087	377.742	150	55.6932
16	Lake	Europe	Rimov resevoir hypolimnion	RH-26jul17	48.846367 N 14.487633 E	2017-07-26	small	30	PRJNA429141	SAMN08331107	SRR6754086	419.462	150	61.9045
17	Lake	Europe	Rimov resevoir epilimnion	RE-18aug17	48.846367 N 14.487633 E	2017-08-18	small	0.5	PRJNA429141	SAMN08331108	SRR6754089	442.115	150	65.3323
18	Lake	Europe	Rimov resevoir hypolimnion	RH-18aug17	48.846367 N 14.487633 E	2017-08-18	small	30	PRJNA429141	SAMN08331109	SRR6754088	443.171	150	65.6019
19	Lake	Europe	Jiricka pond	Jr-11may16	48.616034 N 14.676594 E	2016-05-11	small	0.5	PRJNA429145	SAMN08331087		478.379	150	69.8271
20	Lake	Europe	Jiricka pond	Jr-25may17	48.616034 N 14.676594 E	2017-05-25	small	0.5	PRJNA429145	SAMN08331088		433.778	150	63.2186
21	Lake	Europe	Jiricka pond	Jr-28jun17	48.616034 N 14.676594 E	28-Jun-17	small	0.5	PRJNA429145	SAMN08331089		482.597	150	71.322
22	Lake	Europe	Jiricka pond	Jr-07aug17	48.616034 N 14.676594 E	2017-08-07	small	0.5	PRJNA429145	SAMN08331090		390.116	150	57.5627
23	Lake	Europe	Jiricka pond	Jr-28aug17	48.616034 N 14.676594 E	2017-08-28	small	0.5	PRJNA429145	SAMN08331091		435.11	150	62.8731
														1904.87
Public metagenomes	Environment	Continent	Metagenomic sample	Sample name	Latitude and longitude	Collection date	Fraction	Depth (m)	Bioproject	Biosample	SRR	Reads (million)	Read length (bp)	Dataset size (Gb)	Note
1	River	South America	amazon river transect	AMZ-RCM25-MacN-S	0.083883 S 51.051417 W	7-May-2011	small	14	PRJNA237344	SAMN03252801	SRR1786279	14.5	150	4.3	River transect
2	River	South America	amazon river transect	AMZ-RCM26-MacN-L	0.083883 S 51.051417 W	7-May-2011	large	14	PRJNA237344	SAMN03252802	SRR1786281	24.4	150	7.3	River transect
3	River	South America	amazon river transect	AMZ-RCM27-MacN-S	0.083883 S 51.051417 W	7-May-2011	small	14	PRJNA237344	SAMN03252803	SRR1786608	7.1	150	2.1	River transect
4	River	South America	amazon river transect	AMZ-RCM28-MacN-L	0.083883 S 51.051417 W	7-May-2011	large	14	PRJNA237344	SAMN03252804	SRR1786616	8	150	2.4	River transect
5	River	South America	amazon river transect	AMZ-RCM29-MacS-S	0.156917 S 50.622550 W	8-May-2011	small	10	PRJNA237344	SAMN03252805	SRR1787940	20.1	150	6	River transect
6	River	South America	amazon river transect	AMZ-RCM30-MacS-L	0.156917 S 50.622550 W	8-May-2011	large	10	PRJNA237344	SAMN03252806	SRR1787943	10.8	150	3.2	River transect
7	River	South America	amazon river transect	AMZ-RCM31-MacS-S	0.156917 S 50.622550 W	8-May-2011	small	10	PRJNA237344	SAMN03252807	SRR1788318	35.2	150	10.6	River transect
8	River	South America	amazon river transect	AMZ-RCM32-MacS-L	0.156917 S 50.622550 W	8-May-2011	large	10	PRJNA237344	SAMN03252808	SRR1790487	13.8	150	4.1	River transect
9	River	South America	amazon river transect	AMZ-RCM33-Bel-S	1.519367 S 48.917950 W	13-May-2011	small	19	PRJNA237344	SAMN03252809	SRR1790489	9	150	2.7	River transect
10	River	South America	amazon river transect	AMZ-RCM34-Bel-L	1.519367 S 48.917950 W	13-May-2011	large	19	PRJNA237344	SAMN03252810	SRR1790644	14.9	150	4.5	River transect
11	River	South America	amazon river transect	AMZ-RCM35-Bel-S	1.519367 S 48.917950 W	13-May-2011	small	19	PRJNA237344	SAMN03252811	SRR1790646	10.2	150	3	River transect
12	River	South America	amazon river transect	AMZ-RCM36-Bel-L	1.519367 S 48.917950 W	13-May-2011	large	19	PRJNA237344	SAMN03252812	SRR1790647	3	150	0.8863	River transect
13	River	South America	amazon river transect	AMZ-RCM37-Obid-S	1.919017 S 55.525717 W	19-May-2011	small	33	PRJNA237344	SAMN03252813	SRR1790676	30.2	150	9.1	River transect
14	River	South America	amazon river transect	AMZ-RCM38-Obid-L	1.919017 S 55.525717 W	19-May-2011	large	33	PRJNA237344	SAMN03252814	SRR1790678	21	150	6.3	River transect
15	River	South America	amazon river transect	AMZ-RCM39-Obid-S	1.919017 S 55.525717 W	19-May-2011	small	33	PRJNA237344	SAMN03252815	SRR1790679	10.9	150	3.3	River transect
16	River	South America	amazon river transect	AMZ-RCM40-Obid-L	1.919017 S 55.525717 W	19-May-2011	large	33	PRJNA237344	SAMN03252816	SRR1790680	9.6	150	2.9	River transect
17	River	South America	amazon river transect	AMZ-RCM41-TapD-S	2.484383 S 55.007500 W	20-May-2011	small	15	PRJNA237344	SAMN03252817	SRR1792674	8.4	150	2.5	River transect
18	River	South America	amazon river transect	AMZ-RCM42-TapD-L	2.484383 S 55.007500 W	20-May-2011	large	15	PRJNA237344	SAMN03252818	SRR1792852	11.3	150	3.4	River transect
19	River	South America	amazon river transect	AMZ-RCM43-TapD-S	2.484383 S 55.007500 W	20-May-2011	small	15	PRJNA237344	SAMN03252819	SRR1793861	8.2	150	2.5	River transect
20	River	South America	amazon river transect	AMZ-RCM44-TapD-L	2.484383 S 55.007500 W	20-May-2011	large	15	PRJNA237344	SAMN03252820	SRR1793862	6.5	150	1.9	River transect
21	River	South America	amazon river transect	AMZ-RCM45-TapS-S	2.484383 S 55.007500 W	20-May-2011	small	0.5	PRJNA237344	SAMN03252821	SRR1796116	31.5	150	9.5	River transect
22	River	South America	amazon river transect	AMZ-RCM46-TapS-L	2.484383 S 55.007500 W	20-May-2011	large	0.5	PRJNA237344	SAMN03252822	SRR1796118	14	150	4.2	River transect
23	River	South America	amazon river transect	AMZ-RCM47-TapS-S	2.484383 S 55.007500 W	20-May-2011	small	0.5	PRJNA237344	SAMN03252823	SRR1796234	8	150	2.4	River transect
24	River	South America	amazon river transect	AMZ-RCM48-TapS-L	2.484383 S 55.007500 W	20-May-2011	large	0.5	PRJNA237344	SAMN03252824	SRR1796236	21.7	150	6.5	River transect
25	River	South America	Mouth of the Urucu river	amazon-river-Urucu	08.03 S 54.69 W	01-Sep-2008	small	1.5	PRJNA254927	SAMN02905739	SRR1518285	156.4	101	31.6	Mouth of the Urucu River
26	Lake	South America	Anana	amazon-anana-lake	11.83 S 36.75 W	08-Sep-2008	small	1	PRJNA254927	SAMN02924045	SRR1522973	188.2	101	38
27	Lake	South America	Preto	amazon-preto-lake	12.46 S 31.30 W	01-Sep-2008	small	1.5	PRJNA254928	SAMN02924041	SRR1522964	167.4	101	33.8
28	River	Europe	Kalamas River	Kalamas-s1-feb	39.7190 N 20.604 E	26-Feb-2013	small	_	PRJNA304352	SAMN04299547	SRR3098772	10	150	3	River
29	River	Europe	Kalamas River	Kalamas-s1-may	39.7190 N 20.604 E	26-May-2013	small	_	PRJNA304352	SAMN04299550	SRR3098764	21.9	150	6.6	River
30	River	Europe	Kalamas River	Kalamas-s1-nov	39.7190 N 20.604 E	21-Nov-2012	small	_	PRJNA304352	SAMN04299544	SRR3098779	24.9	150	7.5	River
31	River	Europe	Kalamas River	Kalamas-s2-feb	39.5774 N 20.2547 E	26-Feb-2013	small	_	PRJNA304352	SAMN04299548	SRR3098769	10	150	3	River
32	River	Europe	Kalamas River	Kalamas-s2-may	39.5774 N 20.2547 E	26-May-2013	small	_	PRJNA304352	SAMN04299551	SRR3098759	9.6	150	2.9	River
33	River	Europe	Kalamas River	Kalamas-s2-nov	39.5774 N 20.2547 E	21-Nov-2012	small	_	PRJNA304352	SAMN04299545	SRR3098776	25.7	150	7.7	River
34	River	Europe	Kalamas River	Kalamas-s3-feb	39.5886 N 20.1382 E	26-Feb-2013	small	_	PRJNA304352	SAMN04299549	SRR3098767	19.2	150	5.8	River
35	River	Europe	Kalamas River	Kalamas-s3-may	39.5886 N 20.1382 E	26-May-2013	small	_	PRJNA304352	SAMN04299552	SRR3098756	12.8	150	3.9	River
36	River	Europe	Kalamas River	Kalamas-s3-nov	39.5886 N 20.1382 E	21-Nov-2012	small	_	PRJNA304352	SAMN04299546	SRR3098775	21.6	150	6.5	River
37	Lake	Europe	Lough Neagh	1pW	54.618333 N 6.395278 W	04-Mar-14	small	-	PRJNA350258	SAMN05935578	SRS1757273	5.03396	301	1.10486
38	Lake	Europe	Lough Neagh	2pW	54.618333 N 6.395278 W	01-Apr-14	small	-	PRJNA350258	SAMN05935579	SRS1758857	5.16798	301	1.15285
39	Lake	Europe	Lough Neagh	3pW	54.618333 N 6.395278 W	14-Apr-14	small	-	PRJNA350258	SAMN05935581	SRS1758865	4.56994	301	0.962482
40	Lake	Europe	Lough Neagh	4pW	54.618333 N 6.395278 W	28-Apr-14	small	-	PRJNA292054	SAMN03963289	SRS1024521	4.57997	301	0.944341
41	Lake	Europe	Lough Neagh	5pW	54.618333 N 6.395278 W	27-May-14	small	-	PRJNA350258	SAMN05935582	SRS1758879	1.01298	301	0.23218
42	Lake	Europe	Lough Neagh	6pW	54.618333 N 6.395278 W	23-Jun-2014	small	-	PRJNA350258	SAMN05935583	SRS1758885	3.82865	301	0.867892
43	Lake	Europe	Lough Neagh	7pW	54.618333 N 6.395278 W	04-Aug-2014	small	-	PRJNA350258	SAMN05935587	SRS1758904	6.23293	301	1.34514
44	Lake	Europe	Lough Neagh	8pW	54.618333 N 6.395278 W	02-Sep-2014	small	-	PRJNA350258	SAMN05935588	SRS1758908	5.13315	301	1.24641
45	Lake	Europe	Lough Neagh	9pW	54.618333 N 6.395278 W	16-Oct-2014	small	-	PRJNA350258	SAMN05935592	SRS1758910	4.37055	301	1.0704
46	Lake	Europe	Lough Neagh	10pW	54.618333 N 6.395278 W	10-Nov-2014	small	-	PRJNA350258	SAMN05935593	SRS1758916	3.75375	301	0.872613
47	Lake	Europe	Lough Neagh	11pW	54.618333 N 6.395278 W	20-Jan-2015	small	-	PRJNA350258	SAMN05935594	SRS1758922	7.08243	301	1.5117
48	Lake	Europe	Lough Neagh	12pW	54.618333 N 6.395278 W	18-Feb-2015	small	-	PRJNA350258	SAMN05935595	SRS1758950	7.08243	301	1.5117
49	Lake	North America	Dexter	DEX100-13	43.92 N 122.81 W		small	_	PRJNA312985	SAMN04510804	SRR3184710	20.4	101	4.1	cyanobloom
50	Lake	North America	Dexter	DEX108-13	43.92 N 122.81 W	8-Jul-2013	small	_	PRJNA312985	SAMN04510805	SRR3184711	21	101	4.2	cyanobloom
51	Lake	North America	Dexter	DEX109-13	43.92 N 122.81 W	16-Jul-2013	small	_	PRJNA312985	SAMN04510806	SRR3184712	23.4	101	4.7	cyanobloom
52	Lake	North America	Dexter	DEX123-13	43.92 N 122.81 W	30-Jul-2013	small	_	PRJNA312985	SAMN04510807	SRR3184713	24.4	101	4.9	cyanobloom
53	Lake	North America	Dexter	DEX127-13	43.92 N 122.81 W	20-Aug-2013	small	_	PRJNA312985	SAMN04510808	SRR3184714	20.8	101	4.2	cyanobloom
54	Lake	North America	Dexter	DEX128-13	43.92 N 122.81 W	3-Sep-2013	small	_	PRJNA312985	SAMN04510809	SRR3184715	11.1	101	2.2	cyanobloom
55	Lake	North America	Dexter	DEX130-13	43.92 N 122.81 W	3-Oct-2013	small	_	PRJNA312985	SAMN04510810	SRR3184716	20.6	101	4.2	cyanobloom
56	Lake	North America	Dexter	DEX137-14	43.92 N 122.81 W	15-May-2014	small	_	PRJNA312985	SAMN04510811	SRR3184717	21.3	101	4.3	cyanobloom
57	Lake	North America	Dexter	DEX138-14	43.92 N 122.81 W	4-Jun-2014	small	_	PRJNA312985	SAMN04510812	SRR3184718	65.1	101	13.1	cyanobloom
58	Lake	North America	Dexter	DEX139-14	43.92 N 122.81 W	17-Jun-2014	small	_	PRJNA312985	SAMN04510813	SRR3184719	51	101	10.3	cyanobloom
59	Lake	North America	Dexter	DEX140-14	43.92 N 122.81 W	24-Jun-2014	small	_	PRJNA312985	SAMN04510814	SRR3184720	38.8	101	7.8	cyanobloom
60	Lake	North America	Dexter	DEX141-14	43.92 N 122.81 W	1-Jul-2014	small	_	PRJNA312985	SAMN04510815	SRR3184722	38	101	7.7	cyanobloom
61	Lake	North America	Dexter	DEX142-14	43.92 N 122.81 W	8-Jul-2014	small	_	PRJNA312985	SAMN04510816	SRR3184721	49.7	101	10	cyanobloom
62	Lake	North America	Dexter	DEX143-23-14	43.92 N 122.81 W	16-Jul-2014	small	_	PRJNA312985	SAMN04510817	SRR3184723	22.3	101	4.5	cyanobloom
63	Lake	North America	Dexter	DEX143-24-14	43.92 N 122.81 W	16-Jul-2014	small	_	PRJNA312985	SAMN04510817	SRR3184724	23.7	101	4.8	cyanobloom
64	Lake	North America	Dexter	DEX88-13	43.92 N 122.81 W	4-Jun-2013	small	_	PRJNA312985	SAMN04510801	SRR3184707	21	101	4.2	cyanobloom
65	Lake	North America	Dexter	DEX90-13	43.92 N 122.81 W	18-Jun-2013	small	_	PRJNA312985	SAMN04510802	SRR3184708	21.3	101	4.3	cyanobloom
66	Lake	North America	Dexter	DEX91-13	43.92 N 122.81 W	25-Jun-2013	small	_	PRJNA312985	SAMN04510803	SRR3184709	24.9	101	5	cyanobloom
67	Lake	North America	Klamath	Klamath-CR160	41.97 N 122.30 W	21-Aug-2012	small	_	PRJNA312830	SAMN04506994	SRR3184737	21.1	101	4.3	cyanobloom
68	Lake	North America	Klamath	Klamath-CR22	41.97 N 122.30 W	19-Sep-2007	small	_	PRJNA312830	SAMN04506993	SRR3184736	398.4	101	120.3	cyanobloom
69	Lake	North America	Klamath	Klamath-IR103	41.93 N 122.44 W	17-Sep-2012	small	_	PRJNA312830	SAMN04506998	SRR3184741	29.2	101	5.9	cyanobloom
70	Lake	North America	Klamath	Klamath-IR112	41.93 N 122.44 W	17-Oct-2012	small	_	PRJNA312830	SAMN04506999	SRR3184743	28.1	101	5.7	cyanobloom
71	Lake	North America	Klamath	Klamath-IR118	41.93 N 122.44 W	28-Nov-2012	small	_	PRJNA312830	SAMN04507000	SRR3184744	29.5	101	6	cyanobloom
72	Lake	North America	Klamath	Klamath-IR85	41.93 N 122.44 W	30-Jun-2012	small	_	PRJNA312830	SAMN04506995	SRR3184738	33.9	101	6.8	cyanobloom
73	Lake	North America	Klamath	Klamath-IR90	41.93 N 122.44 W	25-Jul-2012	small	_	PRJNA312830	SAMN04506996	SRR3184739	28.2	101	5.7	cyanobloom
74	Lake	North America	Klamath	Klamath-IR96	41.93 N 122.44 W	21-Aug-2012	small	_	PRJNA312830	SAMN04506997	SRR3184740	27.6	101	5.6	cyanobloom
75	Lake	North America	Klamath	Klamath-MDT141	42.23 N 121.52 W	4-Jun-2014	small	_	PRJNA312830	SAMN04507001	SRR3184745	6.2	101	2.4	cyanobloom
76	Lake	North America	Houston	Houston-LHTX10	29.96 N 95.15 W	4-Jun-2013	small	_	PRJNA312986	SAMN04510818	SRR3184704	17.4	101	3.5	cyanobloom
77	Lake	North America	Houston	Houston-LHTX11	29.96 N 95.15 W	18-Jul-2013	small	_	PRJNA312986	SAMN04510819	SRR3184705	19.4	101	3.9	cyanobloom
78	Lake	North America	Houston	Houston-LHTX12	29.96 N 95.15 W	26-Jul-2013	small	_	PRJNA312986	SAMN04510820	SRR3184706	23.8	101	4.8	cyanobloom
79	Lake	North America	Houston	Houston-LHTX18	29.96 N 95.15 W	28-Aug-2013	small	_	PRJNA312986	SAMN04510821	SRR3184730	371.2	101	112.1	cyanobloom
80	Lake	North America	Houston	Houston-LHTX20	29.96 N 95.15 W	27-Sep-2013	small	_	PRJNA312986	SAMN04510822	SRR3184731	21.5	101	4.3	cyanobloom
81	Lake	North America	Houston	Houston-LHTX21	29.96 N 95.15 W	5-Nov-2013	small	_	PRJNA312986	SAMN04510823	SRR3184732	22.7	101	4.6	cyanobloom
82	Lake	North America	Mendota	mendota-apr	43.098333 N 89.405278 W	20-Apr-2010	small	_	PRJNA330256	SAMN05421584	SRR3986259	12.9	150	3.9	Deep Hole Epilimnion
83	Lake	North America	Mendota	mendota-jun	43.098333 N 89.405278 W	15-Jun-2010	small	_	PRJNA330263	SAMN05421604	SRR3986826	13.6	150	4.1	Deep Hole Epilimnion
84	Lake	North America	Mendota	mendota-oct	43.098333 N 89.405278 W	29-Oct-2010	small	_	PRJNA330235	SAMN05421888	SRR3987092	16.7	150	5	Deep Hole Epilimnion
85	Lake	North America	Trout Bog	TroutBog-09aug	_	18-Aug-2009	small	_	_	SAMN00771612	SRR398176	39.4	151	11.9	epilimnion
86	Lake	North America	Trout Bog	TroutBog-09jun	_	3-Jun-2009	small	_	_	SAMN00788625	SRR407620	34.8	151	10.5	epilimnion
87	Lake	Europe	Amadorio	Amadorio-free	38.535003, -0.266531	2012-02-01	small	10	PRJNA238866	SAMN02646642	SRR1173821	99	101	20	0.22 micron filter
88	Lake	Europe	Amadorio	Amadorio-PAF	38.535003, -0.266531	2012-02-01	large	10	PRJNA238866	SAMN02646643	SRR1173877	23.9	101	4.8	5 micron filter
89	Lake	Europe	Tous	Tous12m	39.14 N 0.6499 W	2015-02-20	small	12	PRJNA342151	SAMN05736575	SRR4198666	142.2	101	28.4
90	Lake	Europe	Tous	Tous25m	39.14 N 0.6499 W	2015-02-20	small	25	PRJNA342151	SAMN05736576	SRR4198832	140.6	101	28.1
91	Lake	Europe	Zurich	zurich-epi	47.18 N 8.34 E	3-Nov-2015	small	5	PRJNA428721	SAMN08297372	SRR0000000	163.4	151	49
92	Lake	Europe	Zurich	zurich-hypo	47.18 N 8.34 E	3-Nov-2015	small	40-80	PRJNA428721	SAMN08297413	SRR0000000	139	151	41.7
93	Lake	Europe	Zurich	ZS-13oct10-5m	47.18 N 8.34 E	2010-10-13	small	5	PRJNA428721	SAMN08297367	SRR6475632	64.4	251	32.3
94	Lake	Europe	Zurich	ZS-13may13-5m	47.18 N 8.34 E	2013-05-13	small	5	PRJNA428721	SAMN08297371	SRR6475630	41	251	20.6
95	Lake	Europe	Zurich	ZS-13may13-80m	47.18 N 8.34 E	2013-05-13	small	80	PRJNA428721	SAMN08297396	SRR6475631	48	251	24.1
96	Lake	Europe	Zurich	ZS-17Mar17-2m	47.18 N 8.34 E	2017-03-17	small	2	PRJNA428721	SAMN08297370	SRR6475633	44.6	251	22.4
97	Lake	Asia	Biwa	LBG-julE	35.2193 N, 135.9957 E	2016-07-20	small	5	PRJDB6644	SAMD00112392	DRR125121	5.423	300	3.22
98	Lake	Asia	Biwa	LBG-augE	35.2193 N, 135.9957 E	2016-08-18	small	5	PRJDB6644	SAMD00112393	DRR125122	8.221	300	4.82
99	Lake	Asia	Biwa	LBG-sepE	35.2193 N, 135.9957 E	2016-09-27	small	5	PRJDB6644	SAMD00112394	DRR125123	8.604	300	5.05
100	Lake	Asia	Biwa	LBG-sepH	35.2193 N, 135.9957 E	2016-09-13	small	65	PRJDB6644	SAMD00112395	DRR125124	4.728	300	2.79
101	Lake	Asia	Biwa	LBG-octH	35.2193 N, 135.9957 E	2016-10-11	small	65	PRJDB6644	SAMD00112396	DRR125125	4.798	300	2.82
102	Lake	Asia	Biwa	LBG-novH	35.2193 N, 135.9957 E	2016-11-17	small	65	PRJDB6644	SAMD00112397	DRR125126	4.998	300	2.94
103	Lake	Asia	Biwa	LBG-decH	35.2193 N, 135.9957 E	2016-12-12	small	65	PRJDB6644	SAMD00112398	DRR125127	4.577	300	2.71
104	Lake	Asia	Baikal	Baikal5m	51.787400 N 104.939100 E	2016-03-14	small	5	PRJNA396997	SAMN07445423	SRR5896115	105.5	151	31.9
105	Lake	Asia	Baikal	Baikal20m	51.787400 N 104.939100 E	2016-03-14	small	20	PRJNA396997	SAMN07445447	SRR5896114	118	151	35.6
106	Lake	North America	Michigan	Mich-57St-may13	41.7904 N 87.5781 W	13-May-2014	small	_	PRJNA248239	SAMN03435791	SRR1974491	0.683843	251	0.3433	virome
107	Lake	North America	Michigan	Mich-57St-may27	41.7904 N 87.5781 W	27-May-2014	small	_	PRJNA248239	SAMN03435817	SRR1974496	1	251	0.5089	virome
108	Lake	North America	Michigan	Mich-57St-jun10	41.7904 N 87.5781 W	10-Jun-2014	small	_	PRJNA248239	SAMN03408283	SRR1915851	0.417673	251	0.2097	virome
109	Lake	North America	Michigan	Mich-57St-jun24	41.7904 N 87.5781 W	24-Jun-2014	small	_	PRJNA248239	SAMN03435836	SRR1974500	1.2	251	0.6183	virome
110	Lake	North America	Michigan	Mich-57St-jul22	41.7904 N 87.5781 W	22-Jul-2014	small	_	PRJNA248239	SAMN03436873	SRR1974510	1.7	251	0.4555	virome
111	Lake	North America	Michigan	Mich-57St-aug05	41.7904 N 87.5781 W	5-Aug-2014	small	_	PRJNA248239	SAMN03436876	SRR1974513	1.4	251	0.7106	virome
112	Lake	North America	Michigan	Mich-95St-may13	41.7189 N 87.5256 W	13-May-2014	small	_	PRJNA248239	SAMN03435787	SRR1974490	2.1	251	1.1	virome
113	Lake	North America	Michigan	Mich-95St-may27	41.7189 N 87.5256 W	27-May-2014	small	_	PRJNA248239	SAMN03435814	SRR1974495	1.7	251	0.8521	virome
114	Lake	North America	Michigan	Mich-95St-jun10	41.7189 N 87.5256 W	10-Jun-2014	small	_	PRJNA248239	SAMN03407346	SRR1915829	1.8	251	0.8906	virome
115	Lake	North America	Michigan	Mich-95St-jun24	41.7189 N 87.5256 W	24-Jun-2014	small	_	PRJNA248239	SAMN03435829	SRR1974499	1.1	251	0.5694	virome
116	Lake	North America	Michigan	Mich-95St-jul08	41.7189 N 87.5256 W	8-Jul-2014	small	_	PRJNA248239	SAMN03436866	SRR1974503	1	251	0.5022	virome
117	Lake	North America	Michigan	Mich-95St-jul22	41.7189 N 87.5256 W	22-Jul-2014	small	_	PRJNA248239	SAMN03436870	SRR1974507	1.1	251	0.5673	virome
118	Lake	North America	Michigan	Mich-95St-aug05	41.7189 N 87.5256 W	5-Aug-2014	small	_	PRJNA248239	SAMN03436877	SRR1974514	4	251	3	virome
119	Lake	North America	Michigan	Mich-Mon-may27	41.9668 N 87.6370 W	27-May-2014	small	_	PRJNA248239	SAMN03435819	SRR1974497	1.1	251	0.5308	virome
120	Lake	North America	Michigan	Mich-Mon-jun10	41.9668 N 87.6370 W	10-Jun-2014	small	_	PRJNA248239	SAMN03417868	SRR1974489	1.3	251	0.647	virome
121	Lake	North America	Michigan	Mich-Mon-jun24	41.9668 N 87.6370 W	24-Jun-2014	small	_	PRJNA248239	SAMN03435838	SRR1974501	1.3	251	0.6539	virome
122	Lake	North America	Michigan	Mich-Mon-jul08	41.9668 N 87.6370 W	8-Jul-2014	small	_	PRJNA248239	SAMN03436868	SRR1974505	1.2	251	0.5969	virome
123	Lake	North America	Michigan	Mich-Mon-jul22	41.9668 N 87.6370 W	22-Jul-2014	small	_	PRJNA248239	SAMN03436872	SRR1974509	1.3	251	0.6364	virome
124	Lake	North America	Michigan	Mich-Mon-aug05	41.9668 N 87.6370 W	5-Aug-2014	small	_	PRJNA248239	SAMN03436875	SRR1974512	1.7	251	0.8721	virome
125	Lake	North America	Michigan	Mich-Wilm-may13	42.0791 N 87.6830 W	13-May-2014	small	_	PRJNA248239	SAMN03435808	SRR1974494	1.2	251	0.5894	virome
126	Lake	North America	Michigan	Mich-Wilm-may27	42.0791 N 87.6830 W	27-May-2014	small	_	PRJNA248239	SAMN03435823	SRR1974498	1.7	251	0.8362	virome
127	Lake	North America	Michigan	Mich-Wilm-jun10	42.0791 N 87.6830 W	10-Jun-2014	small	_	PRJNA248239	SAMN03435784	SRR1974488	1.2	251	0.6126	virome
128	Lake	North America	Michigan	Mich-Wilm-jun24	42.0791 N 87.6830 W	24-Jun-2014	small	_	PRJNA248239	SAMN03435841	SRR1974502	1.8	251	0.9128	virome
129	Lake	North America	Michigan	Mich-Wilm-jul08	42.0791 N 87.6830 W	8-Jul-2014	small	_	PRJNA248239	SAMN03436867	SRR1974504	1.1	251	0.5614	virome
130	Lake	North America	Michigan	Mich-Wilm-jul22	42.0791 N 87.6830 W	22-Jul-2014	small	_	PRJNA248239	SAMN03436871	SRR1974508	1.5	251	0.7669	virome
131	Lake	North America	Michigan	Mich-Wilm-aug05	42.0791 N 87.6830 W	5-Aug-2014	small	_	PRJNA248239	SAMN03436874	SRR1974511	1.8	251	0.884	virome
132	Lake	North America	Erie	Erie-LB1VD	42.87 N 79.42 W	9-Aug-2012	small	1	PRJNA288501	SAMN03801313	SRR2083223	3.5	101se	0.3534
133	Lake	North America	Erie	Erie-LB2VD	42.87 N 79.40 W	9-Aug-2012	small	1	PRJNA288501	SAMN03801314	SRR2083222	1.8	151se	0.2745
134	Lake	North America	Erie	Erie-LB3VD	42.87 N 79.42 W	9-Aug-2012	small	1	PRJNA288501	SAMN03801315	SRR2083221	3.3	151se	0.4958
135	Lake	North America	Erie	Erie-LB4VD	42.87 N 79.40 W	4-Jul-2013	small	1	PRJNA288501	SAMN03801316	SRR2083220	2.1	101se	0.2164
136	Lake	North America	Erie	Erie-LBCEVD	42.87 N 79.43 W	12-Aug-2012	small	1	PRJNA288501	SAMN03801318	SRR2083218	1.1	101se	0.1134
137	Lake	North America	Erie	Erie-LBED	42.87 N 79.40 W	9-Aug-2012	small	1	PRJNA288501	SAMN03801322	SRR2083214	2.5	151se	0.3747
138	Lake	North America	Erie	Erie-NBED	42.87 N 79.23 W	9-Aug-2012	small	1	PRJNA288501	SAMN03801324	SRR2083213	0.832424	151se	0.1257
139	Lake	North America	Erie	Erie-NBVD	42.87 N 79.23 W	12-Aug-2012	small	1	PRJNA288501	SAMN03801317	SRR2083219	3	101se	0.3022
140	Lake	North America	Ontario	Ontario-FPED	43.22 N 79.62 W	9-Aug-2012	small	1	PRJNA288501	SAMN03801321	SRR2083215	2.3	101se	0.2315
141	Lake	North America	Ontario	Ontario-FPVD	43.22 N 79.62 W	9-Aug-2012	small	1	PRJNA288501	SAMN03801310	SRR2083224	3.6	101se	0.3684
142	Lake	North America	Ontario	Ontario-1VD04	43.20 N 79.27 W	9-Aug-2012	small	1	PRJNA288501	SAMN03801293	SRR2083504	2.8	101se	0.2784
143	Lake	North America	Ontario	Ontario-1VD09	43.20 N 79.27 W	9-Aug-2012	small	1	PRJNA288501	SAMN03801293	SRR2083509	2.8	101se	0.2784
144	Lake	North America	Ontario	Ontario-2VD	43.20 N 79.27 W	9-Aug-2012	small	1	PRJNA288501	SAMN03801294	SRR2083231	1.1	101se	0.1102
145	Lake	North America	Ontario	Ontario-3VD	43.21 N 79.26 W	9-Aug-2012	small	1	PRJNA288501	SAMN03801307	SRR2083230	3.1	101se	0.3128
146	Lake	North America	Ontario	Ontario-4VD	43.20 N 79.27 W	4-Jul-2013	small	1	PRJNA288501	SAMN03801308	SRR2083227	2.8	101se	0.2822
147	Lake	North America	Ontario	Ontario-ED	43.20 N 79.27 W	9-Aug-2012	small	1	PRJNA288501	SAMN03801319	SRR2083217	1.3	151se	0.2014
148	Lake	North America	Ontario	Ontario-QRED	43.26 N 79.07 W	9-Aug-2012	small	1	PRJNA288501	SAMN03801320	SRR2083216	3.1	151se	0.3168
149	Lake	North America	Ontario	Ontario-QRVD	43.26 N 79.07 W	9-Aug-2012	small	1	PRJNA288501	SAMN03801309	SRR2083225	3.6	101se	0.3682
														1092.19
