## Supplementary_Table_S3.xlsx for "Phage-centric ecological interactions in aquatic ecosystems revealed through ultra-deep metagenomics"

### Sheet: Sheet1
Supplementary Table S3: Phage Genomes encoding ADP-ribosyltransferase toxin (pfam domain PF03496)
Freshwater phages
#	Phage identifier	Source	Genome GC%	Genome Length (bp)	# ADP_ribosyltransferase domains	Host Prediction	Methods	ClusterID
1	RH-14apr17-C2406	Rimov Reservoir Hypolimnion, Czech Republic	54.364	37475	1	-	-	CLUSTER1093
2	RH-15aug16-C766	Rimov Reservoir Hypolimnion, Czech Republic	64.782	65926	1	-	-	CLUSTER1110
3	RH-9nov16-C1351	Rimov Reservoir Hypolimnion, Czech Republic	42.962	42028	1	-	-	CLUSTER1210
4	RE-20APR16-C215	Rimov Reservoir Epilimnion, Czech Republic	49.356	57486	1	-	-	CLUSTER123
5	RH-14apr17-C1181	Rimov Reservoir Hypolimnion, Czech Republic	49.356	57486	1	-	-	CLUSTER123
6	RH-23may17-C3732	Rimov Reservoir Hypolimnion, Czech Republic	49.355	57974	1	-	-	CLUSTER123
7	ZE13May13-MSPA-C385	Lake Zurich Epilimnion, Switzerland	53.039	59149	1	-	-	CLUSTER1256
8	ZH-3NOV15-C117	Lake Zurich Epilimnion, Switzerland	54.384	85042	2	-	-	CLUSTER1269
9	RH-14apr17-C190	Rimov Reservoir Hypolimnion, Czech Republic	43.267	163096	2	Proteobacteria	blastn,trna	CLUSTER14
10	RH-15aug16-C126	Rimov Reservoir Hypolimnion, Czech Republic	43.267	163096	2	Proteobacteria	blastn,trna	CLUSTER14
11	RH-18aug17-C112	Rimov Reservoir Hypolimnion, Czech Republic	43.267	163096	2	Proteobacteria	blastn,trna	CLUSTER14
12	RH-20APR16-C59	Rimov Reservoir Hypolimnion, Czech Republic	43.267	163096	2	Proteobacteria	blastn,trna	CLUSTER14
13	RH-26jul17-C142	Rimov Reservoir Hypolimnion, Czech Republic	43.267	163096	2	Proteobacteria	blastn,trna	CLUSTER14
14	RH-27jun17-C180	Rimov Reservoir Hypolimnion, Czech Republic	43.267	163096	2	Proteobacteria	blastn,trna	CLUSTER14
15	RH-9nov16-C76	Rimov Reservoir Hypolimnion, Czech Republic	43.267	163096	2	Proteobacteria	blastn,trna	CLUSTER14
16	RH-23may17-C4380	Rimov Reservoir Hypolimnion, Czech Republic	50.83	52768	1	Actinobacteria	whiB	CLUSTER149
17	RH-26jul17-C1527	Rimov Reservoir Hypolimnion, Czech Republic	50.83	52768	1	Actinobacteria	whiB	CLUSTER149
18	RH-27jun17-C1570	Rimov Reservoir Hypolimnion, Czech Republic	50.818	52574	1	Actinobacteria	whiB	CLUSTER149
19	RH-14apr17-C2764	Rimov Reservoir Hypolimnion, Czech Republic	58.453	34404	1	-	-	CLUSTER201
20	RH-23may17-C8740	Rimov Reservoir Hypolimnion, Czech Republic	58.453	34404	1	-	-	CLUSTER201
21	AMD-COM-C203	Amadorio Reservoir, Spain	44.686	61272	1	-	-	CLUSTER326
22	AMD-COM-C705	Amadorio Reservoir, Spain	49.522	32008	1	-	-	CLUSTER352
23	Jr-11may16-C669	Jiricka Pond, Czech Republic	56.967	57314	1	-	-	CLUSTER446
24	RE-23may17-C701	Rimov Reservoir Epilimnion, Czech Republic	45.711	61760	1	-	-	CLUSTER945
Marine Phages
#	Phage identifier	Source	Genome GC%	Genome Length (bp)	# ADP_ribosyltransferase domains
1	AP013529	Mediterranean Sea, Spain	50.6	40572	1
2	TARA_ERS488589_N000179	TARA_032,Red Sea, Persian Gulf Province	35.35	42577	1
3	TARA_ERS489084_N000412	TARA_041,Indian Monsoon Gyres Province	33.32	29873	1
4	TARA_ERS489603_N000130	TARA_052,Indian South Subtropical Gyre Province	36.13	41336	1
5	TARA_ERS490026_N000147	TARA_064,Eastern Africa Coastal Province	36.2	36812	1
6	TARA_ERS490204_N000270	TARA_067,Benguela Current Coastal Province	41.26	40524	1
7	TARA_ERS490494_N000308	TARA_072,South Atlantic Gyral Province	51.23	34383	2
Refseq Phages
#	Phage identifier	Source	Genome GC%	Genome Length (bp)	# ADP_ribosyltransferase domains	Host
1	VIG2324	GCF_000887755.1_ViralProj60117;Acinetobacter-phage-Acj61;Myoviridae	39.01	164093	1	Acinetobacter
2	VIG2373	GCF_000888755.1_ViralProj60121;Acinetobacter-phage-Acj9;Myoviridae	40.03	169947	1	Acinetobacter
3	VIG2449	GCF_000890275.1_ViralProj60115;Acinetobacter-phage-Ac42;Myoviridae	36.37	167716	2	Acinetobacter
4	VIG2518	GCF_000891695.1_ViralProj64541;Acinetobacter-virus-133;Myoviridae	39.67	159801	1	Acinetobacter
5	VIG2843	GCF_000898295.2_ViralProj169230;Acinetobacter-phage-ZZ1;Myoviridae	34.41	166687	2	Acinetobacter
6	VIG1272	GCF_000862645.1_ViralProj15416;Aeromonas-virus-31;Myoviridae	43.91	172963	3	Aeromonas
7	VIG1542	GCF_000868205.1_ViralProj17105;Aeromonas-virus-25;Myoviridae	41.04	161475	1	Aeromonas
8	VIG2322	GCF_000887715.1_ViralProj59729;Aeromonas-phage-phiAS5;Myoviridae	43	225268	1	Aeromonas
9	VIG2447	GCF_000890235.1_ViralProj59727;Aeromonas-phage-phiAS4;Myoviridae	41.3	163875	1	Aeromonas
10	VIG280	GCF_000842425.1_ViralProj14321;Aeromonas-virus-44RR2;Myoviridae	43.88	173591	3	Aeromonas
11	VIG3026	GCF_000901975.1_ViralProj181986;Aeromonas-phage-Aes508;Myoviridae	41.23	160646	1	Aeromonas
12	VIG319	GCF_000843245.1_ViralProj14312;Aeromonas-virus-Aeh1;Myoviridae	42.78	233234	1	Aeromonas
13	VIG3277	GCF_000907075.1_ViralProj195532;Aeromonas-phage-Aes012;Myoviridae	41.3	161978	1	Aeromonas
14	VIG3914	GCF_000920195.1_ViralProj240747;Aeromonas-phage-PX29;Myoviridae	42.04	222006	1	Aeromonas
15	VIG4656	GCF_001041495.1_ViralProj287986;Citrobacter-phage-Moon;Myoviridae	38.88	170341	2	Citrobacter
16	VIG7308	GCF_002149285.1_ViralProj266637.11;Citrobacter-phage-Merlin;Myoviridae	38.76	172733	2	Citrobacter
17	VIG1399	GCF_000865225.1_ViralProj16151;Clostridium-phage-c-st;Myoviridae	26.28	185683	1	Clostridium
18	VIG5195	GCF_001503575.1_ViralProj307943;Cronobacter-phage-S13;Myoviridae	40.2	182145	1	Cronobacter
19	VIG5008	GCF_001470475.1_ViralProj306348;Edwardsiella-phage-PEi20;Myoviridae	40.64	177643	1	Edwardsiella
20	VIG2407	GCF_000889435.1_ViralProj60119;Enterobacter-phage-CC31;Myoviridae	39.92	165540	1	Enterobacter
21	VIG3722	GCF_000916315.1_ViralProj240014;Enterobacter-phage-PG7;Myoviridae	39.82	173276	1	Enterobacter
22	VIG1041	GCF_000858005.1_ViralProj15141;Enterobacteria-phage-RB69;Myoviridae	37.66	167560	1	Enterobacteria
23	VIG15	GCF_000836945.1_ViralProj14044;Enterobacteria-phage-T4;Myoviridae	35.3	168903	1	Enterobacteria
24	VIG1635	GCF_000870165.1_ViralProj17997;Enterobacteria-phage-RB32;Myoviridae	35.34	165890	2	Enterobacteria
25	VIG1829	GCF_000874225.1_ViralProj20789;Enterobacteria-phage-Phi1;Myoviridae	40.5	164270	2	Enterobacteria
26	VIG198	GCF_000840705.1_ViralProj14301;Enterobacteria-phage-RB49;Myoviridae	40.44	164018	2	Enterobacteria
27	VIG2013	GCF_000881275.1_ViralProj37819;Enterobacteria-phage-RB51;Myoviridae	35.25	168394	2	Enterobacteria
28	VIG2093	GCF_000882975.1_ViralProj38265;Enterobacteria-phage-JS10;Myoviridae	39.52	171451	2	Enterobacteria
29	VIG2180	GCF_000884775.1_ViralProj37825;Enterobacteria-phage-RB14;Myoviridae	35.32	165429	2	Enterobacteria
30	VIG2390	GCF_000889095.1_ViralProj50177;Enterobacteria-phage-IME08;Myoviridae	39.59	172253	2	Enterobacteria
31	VIG2964	GCF_000900735.1_ViralProj181212;Enterobacteria-phage-Bp7;Myoviridae	39.49	168066	2	Enterobacteria
32	VIG4232	GCF_000926715.1_ViralProj266636;Enterobacteria-phage-GEC-3S;Myoviridae	40.55	163424	2	Enterobacteria
33	VIG5274	GCF_001505315.1_ViralProj307968;Enterobacteria-phage-vB-EcoM-VR5;Myoviridae	39.3	170473	2	Enterobacteria
34	VIG7306	GCF_002149245.1_ViralProj266638.2;Enterobacteria-phage-RB27;Myoviridae	35.49	165179	2	Enterobacteria
35	VIG7316	GCF_002149445.1_ViralProj266638.3;Enterobacteria-phage-RB68;Myoviridae	35.25	168401	2	Enterobacteria
36	VIG7325	GCF_002149625.1_ViralProj266638.1;Enterobacteria-phage-RB3;Myoviridae	35.37	168402	2	Enterobacteria
37	VIG2288	GCF_000887035.1_ViralProj42793;Enterococcus-phage-phiFL4A;Siphoviridae	37.78	37856	1	Enterococcus
38	VIG1734	GCF_000872205.1_ViralProj27983;Escherichia-phage-JS98;Myoviridae	39.51	170523	2	Escherichia
39	VIG2137	GCF_000883895.1_ViralProj38263;Escherichia-phage-JSE;Myoviridae	40.51	166418	2	Escherichia
40	VIG2455	GCF_000890395.1_ViralProj61099;Escherichia-phage-vB-EcoM-VR7;Myoviridae	40.33	169285	1	Escherichia
41	VIG2909	GCF_000899615.1_ViralProj179415;Escherichia-phage-vB-EcoM-ACG-C40;Myoviridae	35.24	167396	1	Escherichia
42	VIG2969	GCF_000900835.1_ViralProj181232;Escherichia-phage-wV7;Myoviridae	35.4	166452	2	Escherichia
43	VIG2996	GCF_000901375.1_ViralProj177542;Escherichia-phage-HX01;Myoviridae	37.59	169158	1	Escherichia
44	VIG3052	GCF_000902495.1_ViralProj181233;Escherichia-phage-ime09;Myoviridae	35.67	166499	2	Escherichia
45	VIG3818	GCF_000918255.1_ViralProj248462;Escherichia-phage-vB-EcoM-112;Myoviridae	35.28	168470	1	Escherichia
46	VIG3900	GCF_000919915.2_ViralProj248321;Escherichia-phage-vB-EcoM-JS09;Myoviridae	37.65	169148	1	Escherichia
47	VIG4150	GCF_000925055.1_ViralProj266786;Escherichia-phage-ECML-134;Myoviridae	35.41	166783	1	Escherichia
48	VIG4202	GCF_000926115.1_ViralProj260484;Escherichia-phage-vB-EcoM-PhAPEC2;Myoviridae	37.73	167318	1	Escherichia
49	VIG4658	GCF_001041535.1_ViralProj287994;Escherichia-phage-HY01;Myoviridae	35.45	166977	2	Escherichia
50	VIG4824	GCF_001310115.1_ViralProj298081;Escherichia-phage-AR1;Myoviridae	35.33	167435	2	Escherichia
51	VIG4945	GCF_001447045.1_ViralProj302552;Escherichia-phage-slur14;Myoviridae	35.4	167467	1	Escherichia
52	VIG5079	GCF_001501135.1_ViralProj307727;Escherichia-phage-QL01;Myoviridae	39.65	170527	3	Escherichia
53	VIG5097	GCF_001501495.1_ViralProj307799;Escherichia-phage-slur02;Myoviridae	35.52	167298	2	Escherichia
54	VIG5163	GCF_001502875.1_ViralProj307797;Escherichia-phage-slur07;Myoviridae	35.43	167124	2	Escherichia
55	VIG5201	GCF_001503695.1_ViralProj307967;Escherichia-phage-vB-EcoM-VR20;Myoviridae	40.45	170336	1	Escherichia
56	VIG5237	GCF_001504495.1_ViralProj307966;Escherichia-phage-vB-EcoM-VR25;Myoviridae	40.42	170822	1	Escherichia
57	VIG5304	GCF_001505955.1_ViralProj307965;Escherichia-phage-vB-EcoM-VR26;Myoviridae	40.22	171541	1	Escherichia
58	VIG5380	GCF_001551685.1_ViralProj310928;Escherichia-phage-APCEc01;Myoviridae	37.71	168771	1	Escherichia
59	VIG5775	GCF_001743935.1_ViralProj344169;Escherichia-phage-UFV-AREG1;Myoviridae	35.28	170788	2	Escherichia
60	VIG5790	GCF_001744235.1_ViralProj344086;Escherichia-phage-vB-EcoM-UFV13;Myoviridae	35.54	165772	2	Escherichia
61	VIG5867	GCF_001745795.1_ViralProj344138;Escherichia-phage-HY03;Myoviridae	35.3	170770	2	Escherichia
62	VIG6045	GCF_001882255.1_ViralProj353684;Escherichia-phage-WG01;Myoviridae	39.62	169936	3	Escherichia
63	VIG6058	GCF_001884695.1_ViralProj353685;Escherichia-phage-MX01;Myoviridae	39.56	168929	3	Escherichia
64	VIG5646	GCF_001698275.1_ViralProj336042;Gordonia-phage-Soups;Siphoviridae	61.86	52924	1	Gordonia
65	VIG5650	GCF_001698375.1_ViralProj336044;Gordonia-phage-Rosalind;Siphoviridae	61.93	52684	1	Gordonia
66	VIG5652	GCF_001698415.1_ViralProj336045;Gordonia-phage-KatherineG;Siphoviridae	61.93	52689	1	Gordonia
67	VIG5741	GCF_001736875.1_ViralProj343532;Gordonia-phage-GMA6;Siphoviridae	58.18	83324	1	Gordonia
68	VIG5757	GCF_001743575.1_ViralProj344089;Gordonia-phage-Remus;Siphoviridae	61.97	52738	1	Gordonia
69	VIG5824	GCF_001744915.1_ViralProj344092;Gordonia-phage-JSwag;Siphoviridae	61.92	52726	1	Gordonia
70	VIG5017	GCF_001470655.1_ViralProj306289;Klebsiella-phage-JD18;Myoviridae	39.6	166313	1	Klebsiella
71	VIG5768	GCF_001743795.1_ViralProj344134;Klebsiella-phage-PKO111;Myoviridae	39.39	168758	1	Klebsiella
72	VIG5839	GCF_001745235.1_ViralProj344163;Klebsiella-phage-vB-KpnM-KpV477;Myoviridae	39.32	168272	1	Klebsiella
73	VIG5807	GCF_001744575.1_ViralProj344161;Morganella-phage-vB-MmoM-MP1;Myoviridae	34.75	163201	1	Morganella
74	VIG1503	GCF_000867425.1_ViralProj17165;Mycobacterium-phage-PBI1;Siphoviridae	59.71	64494	1	Mycobacterium
75	VIG1546	GCF_000868285.1_ViralProj17167;Mycobacterium-phage-PLot;Siphoviridae	59.66	64787	1	Mycobacterium
76	VIG2026	GCF_000881535.1_ViralProj32009;Mycobacterium-phage-Gumball;Siphoviridae	59.55	64807	1	Mycobacterium
77	VIG2099	GCF_000883095.1_ViralProj32011;Mycobacterium-phage-Troll4;Siphoviridae	59.61	64618	1	Mycobacterium
78	VIG3155	GCF_000904575.1_ViralProj195529;Mycobacterium-phage-First;Siphoviridae	63.42	53028	1	Mycobacterium
79	VIG3510	GCF_000911935.1_ViralProj215671;Mycobacterium-phage-AnnaL29;Siphoviridae	64.39	53253	1	Mycobacterium
80	VIG3641	GCF_000914655.1_ViralProj240021;Mycobacterium-phage-CRB1;Siphoviridae	63.23	52963	1	Mycobacterium
81	VIG3723	GCF_000916335.1_ViralProj240018;Mycobacterium-phage-20ES;Siphoviridae	63.43	53124	1	Mycobacterium
82	VIG3787	GCF_000917615.1_ViralProj240732;Mycobacterium-phage-Trixie;Siphoviridae	64.46	53526	1	Mycobacterium
83	VIG3868	GCF_000919255.1_ViralProj240729;Mycobacterium-phage-Turbido;Siphoviridae	63.28	53169	1	Mycobacterium
84	VIG4235	GCF_000926775.1_ViralProj266660;Mycobacterium-phage-RedRock;Siphoviridae	64.53	53332	1	Mycobacterium
85	VIG5038	GCF_001482935.1_ViralProj306786;Mycobacterium-phage-LadyBird;Siphoviridae	63.46	53141	1	Mycobacterium
86	VIG5313	GCF_001517015.1_ViralProj308859;Mycobacterium-phage-SweetiePie;Siphoviridae	63.47	53183	1	Mycobacterium
87	VIG5902	GCF_001754385.1_ViralProj344629;Mycobacterium-phage-ArcherNM;Siphoviridae	64.18	52561	1	Mycobacterium
88	VIG5924	GCF_001754825.1_ViralProj344630;Mycobacterium-phage-Loser;Siphoviridae	64.46	53486	1	Mycobacterium
89	VIG5941	GCF_001755165.1_ViralProj344612;Mycobacterium-phage-EvilGenius;Siphoviridae	63.01	53935	1	Mycobacterium
90	VIG5193	GCF_001503535.1_ViralProj307935;Pectobacterium-bacteriophage-PM2;Myoviridae	34.79	170286	1	Pectobacterium
91	VIG1513	GCF_000867625.1_ViralProj17743;Phormidium-phage-Pf-WMP4;Podoviridae	51.8	40938	1	Phormidium
92	VIG5054	GCF_001500615.1_ViralProj307754;Proteus-phage-vB-PmiM-Pm5461;Myoviridae	31.08	161989	1	Proteus
93	VIG5233	GCF_001504415.1_ViralProj307950;Pseudomonas-phage-PaMx28;Siphoviridae	66.41	55108	1	Pseudomonas
94	VIG5733	GCF_001736715.1_ViralProj343489;Ralstonia-phage-RSP15;Myoviridae	44.7	167619	1	Ralstonia
95	VIG3186	GCF_000905195.1_ViralProj191122;Salmonella-phage-vB-SenMS16;Myoviridae	36.88	160221	1	Salmonella
96	VIG4498	GCF_000954975.2_ViralProj276851;Salmonella-phage-STP4-a;Myoviridae	36.86	159914	1	Salmonella
97	VIG4669	GCF_001041775.1_ViralProj287967;Salmonella-phage-STML-198;Myoviridae	36.89	158099	1	Salmonella
98	VIG5875	GCF_001745955.1_ViralProj344176;Salmonella-phage-vB-SnwM-CGG4-1;Myoviridae	37.15	159878	1	Salmonella
99	VIG3942	GCF_000920775.1_ViralProj248461;Serratia-phage-PS2;Myoviridae	41.7	167266	1	Serratia
100	VIG2368	GCF_000888655.1_ViralProj56019;Shigella-phage-SP18;Myoviridae	40.44	170605	2	Shigella
101	VIG2566	GCF_000892655.1_ViralProj66347;Shigella-phage-Shfl2;Myoviridae	35.57	165919	2	Shigella
102	VIG4184	GCF_000925755.1_ViralProj266712;Shigella-phage-Shf125875;Myoviridae	37.56	169062	1	Shigella
103	VIG4416	GCF_000930595.1_ViralProj269769;Shigella-phage-pSs-1;Myoviridae	35.54	164999	2	Shigella
104	VIG5756	GCF_001743555.1_ViralProj343548;Shigella-phage-SHFML-11;Myoviridae	35.24	170650	2	Shigella
105	VIG5844	GCF_001745335.1_ViralProj344185;Shigella-phage-SHBML-50-1;Myoviridae	35.37	166634	2	Shigella
106	VIG5877	GCF_001745995.1_ViralProj344184;Shigella-phage-SHFML-26;Myoviridae	35.38	168993	2	Shigella
107	VIG5887	GCF_001746195.1_ViralProj344226;Shigella-phage-SHSML-52-1;Myoviridae	37.58	169621	1	Shigella
108	VIG5177	GCF_001503215.1_ViralProj307871;Stenotrophomonas-phage-IME13;Myoviridae	41.18	162327	1	Stenotrophomonas
109	VIG3424	GCF_000910195.2_ViralProj209064;Vibrio-phage-nt-1;Myoviridae	41.33	247511	1	Vibrio
110	VIG345	GCF_000843785.1_ViralProj14416;Vibrio-phage-KVP40;Myoviridae	42.6	244834	1	Vibrio
111	VIG3633	GCF_000914495.1_ViralProj239728;Vibrio-phage-VH7D;Myoviridae	41.31	246964	1	Vibrio
112	VIG5103	GCF_001501635.1_ViralProj307827;Vibrio-phage-ValKK3;Myoviridae	41.23	248088	1	Vibrio
113	VIG3166	GCF_000904795.1_ViralProj184143;Yersinia-phage-phiR1-RT;Myoviridae	34.54	168809	1	Yersinia
114	VIG4680	GCF_001042055.1_ViralProj287951;Yersinia-phage-phiD1;Myoviridae	35.44	167063	2	Yersinia
115	VIG4682	GCF_001042115.1_ViralProj287964;Yersinia-phage-PST;Myoviridae	35.32	167785	1	Yersinia
116	VIG5265	GCF_001505135.1_ViralProj307932;Yersinia-phage-vB-YenM-TG1;Myoviridae	34.56	162101	1	Yersinia
