## Supplementary_Table_S4.xlsx for "Phage-centric ecological interactions in aquatic ecosystems revealed through ultra-deep metagenomics"

### Sheet: Sheet1
Supplementary Table S4: Freshwater phage genomes encoding ribosomal proteins
id	pfam.id	domain_name	id2	source	gc	length
Jr-11may16-C5	PF01165.19	Ribosomal_S21	Jr-11may16-C5	Jiricka	48.04	372738
Jr-25may17-C5	PF01165.19	Ribosomal_S21	Jr-25may17-C5	Jiricka	39.29	369286
Jr-25may17-C8	PF01165.19	Ribosomal_S21	Jr-25may17-C8	Jiricka	39.881	347319
Jr-25may17-C9	PF01165.19	Ribosomal_S21	Jr-25may17-C9	Jiricka	40.846	332498
Jr-28aug17-C25	PF01165.19	Ribosomal_S21	Jr-28aug17-C25	Jiricka	39.357	369594
Jr-28aug17-C39	PF01165.19	Ribosomal_S21	Jr-28aug17-C39	Jiricka	31.633	294637
Jr-28jun17-C15	PF01165.19	Ribosomal_S21	Jr-28jun17-C15	Jiricka	39.29	369286
Jr-28jun17-C16	PF00542.18	Ribosomal_L12	Jr-28jun17-C16	Jiricka	40.456	364836
Jr-28jun17-C16	PF01165.19	Ribosomal_S21	Jr-28jun17-C16	Jiricka	40.456	364836
Jr-28jun17-C19	PF01165.19	Ribosomal_S21	Jr-28jun17-C19	Jiricka	39.881	347319
Jr-7aug17-C16	PF01165.19	Ribosomal_S21	Jr-7aug17-C16	Jiricka	36.034	368193
RE-15aug16-C2	PF01165.19	Ribosomal_S21	RE-15aug16-C2	Rimov-E	43.125	332139
RE-18aug17-C69	PF01165.19	Ribosomal_S21	RE-18aug17-C69	Rimov-E	36.018	189240
RE-23may17-C64	PF01165.19	Ribosomal_S21	RE-23may17-C64	Rimov-E	35.425	169694
RE-26jul17-C60	PF01165.19	Ribosomal_S21	RE-26jul17-C60	Rimov-E	33.945	165441
RH-14apr17-C172	PF01165.19	Ribosomal_S21	RH-14apr17-C172	Rimov-H	35.425	169694
RH-14apr17-C69	PF01165.19	Ribosomal_S21	RH-14apr17-C69	Rimov-H	33.562	250308
RH-23may17-C188	PF01165.19	Ribosomal_S21	RH-23may17-C188	Rimov-H	33.561	250279
RH-23may17-C34	PF16320.4	Ribosomal_L12_N	RH-23may17-C34	Rimov-H	32.912	446859
RH-23may17-C34	PF00542.18	Ribosomal_L12	RH-23may17-C34	Rimov-H	32.912	446859
RH-23may17-C34	PF01165.19	Ribosomal_S21	RH-23may17-C34	Rimov-H	32.912	446859
RH-23may17-C463	PF01165.19	Ribosomal_S21	RH-23may17-C463	Rimov-H	35.424	169694
RH-9nov16-C16	PF01165.19	Ribosomal_S21	RH-9nov16-C16	Rimov-H	36.204	270669
