## Supplementary_Table_S5.xlsx for "Phage-centric ecological interactions in aquatic ecosystems revealed through ultra-deep metagenomics"

### Sheet: TABLE
Supplementary Table S5: Oxidative Stress Related Pfam Domains
UFO: 254 phages with at least one domain
pfamid	short_name	summary	#phages	#domains
PF00080	Sod_Cu	Copper/zinc superoxide dismutase (SODC)	5	5
PF00081	Sod_Fe_N	Iron/manganese superoxide dismutases, alpha-hairpin domain	13	13
PF00085	Thioredoxin	Iron/manganese superoxide dismutases, C-terminal domain	49	55
PF00210	Ferritin	Ferritin-like domain	114	114
PF00255	GSHPx	Glutathione peroxidase	20	37
PF00462	Glutaredoxin	Glutaredoxin	65	69
PF01507	PAPS_reduct	Phosphoadenosine phosphosulfate reductase family	66	68
PF02777	Sod_Fe_C	Iron/manganese superoxide dismutases, C-terminal domain	13	13
PF08534	Redoxin	Redoxin	6	6
Refseq: 545 phages with at least one domain
pfamid	short_name	summary	#phages	#domains
PF00080	Sod_Cu	Copper/zinc superoxide dismutase (SODC)	0	0
PF00081	Sod_Fe_N	Iron/manganese superoxide dismutases, alpha-hairpin domain	0	0
PF00085	Thioredoxin	Iron/manganese superoxide dismutases, C-terminal domain	88	88
PF00210	Ferritin	Ferritin-like domain	15	15
PF00255	GSHPx	Glutathione peroxidase	0	0
PF00462	Glutaredoxin	Glutaredoxin	420	455
PF01507	PAPS_reduct	Phosphoadenosine phosphosulfate reductase family	44	47
PF02777	Sod_Fe_C	Iron/manganese superoxide dismutases, C-terminal domain	0	0
PF08534	Redoxin	Redoxin	8	8
Marine: 70 phages with at least one domain
pfamid	short_name	summary	#phages	#domains
PF00080	Sod_Cu	Copper/zinc superoxide dismutase (SODC)	1	1
PF00081	Sod_Fe_N	Iron/manganese superoxide dismutases, alpha-hairpin domain	1	1
PF00085	Thioredoxin	Iron/manganese superoxide dismutases, C-terminal domain	13	13
PF00210	Ferritin	Ferritin-like domain	7	7
PF00255	GSHPx	Glutathione peroxidase	0	0
PF00462	Glutaredoxin	Glutaredoxin	19	20
PF01507	PAPS_reduct	Phosphoadenosine phosphosulfate reductase family	31	32
PF02777	Sod_Fe_C	Iron/manganese superoxide dismutases, C-terminal domain	1	1
PF08534	Redoxin	Redoxin	0	0
