## Supplementary_Table_S7.xlsx for "Phage-centric ecological interactions in aquatic ecosystems revealed through ultra-deep metagenomics"

### Sheet: smalltigr_tab
Supplementary Table S7: TIGRFAMs markers used for phylogenomic analyses
Identifier	Description
TIGR00019	prfA: peptide chain release factor 1
TIGR00020	prfB: peptide chain release factor 2
TIGR00092	TIGR00092: GTP-binding protein YchF
TIGR00337	PyrG: CTP synthase
TIGR00344	alaS: alanine--tRNA ligase
TIGR00382	clpX: ATP-dependent Clp protease, ATP-binding subunit ClpX
TIGR00414	serS: serine--tRNA ligase
TIGR00459	aspS_bact: aspartate--tRNA ligase
TIGR00468	pheS: phenylalanine--tRNA ligase, alpha subunit
TIGR00496	frr: ribosome recycling factor
TIGR00593	pola: DNA polymerase I
TIGR00615	recR: recombination protein RecR
TIGR00631	uvrb: excinuclease ABC subunit B
TIGR00635	ruvB: Holliday junction DNA helicase RuvB
TIGR00663	dnan: DNA polymerase III, beta subunit
TIGR00928	purB: adenylosuccinate lyase
TIGR00959	ffh: signal recognition particle protein
TIGR00963	secA: preprotein translocase, SecA subunit
TIGR00967	3a0501s007: preprotein translocase, SecY subunit
TIGR01017	rpsD_bact: ribosomal protein uS4
TIGR01032	rplT_bact: ribosomal protein bL20
TIGR01039	atpD: ATP synthase F1, beta subunit
TIGR01059	gyrB: DNA gyrase, B subunit
TIGR01060	eno: phosphopyruvate hydratase
TIGR01066	rplM_bact: ribosomal protein uL13
TIGR01077	L13_A_E: ribosomal protein uL13
TIGR01146	ATPsyn_F1gamma: ATP synthase F1, gamma subunit
TIGR01393	lepA: elongation factor 4
TIGR01394	TypA_BipA: GTP-binding protein TypA/BipA
TIGR02012	tigrfam_recA: protein RecA
TIGR02027	rpoA: DNA-directed RNA polymerase, alpha subunit
TIGR02075	pyrH_bact: UMP kinase
TIGR02076	pyrH_arch: putative uridylate kinase
TIGR02350	prok_dnaK: chaperone protein DnaK
TIGR03632	uS11_bact: ribosomal protein uS11
